# Large-Scale Restructuring of the Caspase-1 Gene Cluster Region in Mammals

**DOI:** 10.1101/2025.06.19.660630

**Authors:** David Stevens, Tasman Daish, Frank Grützner

**Affiliations:** School of Biological Sciences, The University of Adelaide, Adelaide, 5005 SA, Australia

**Keywords:** Inflammasome, Phylogenetics, Mammalian gene evolution, Comparative Immunology/Evolution, Gene Rearrangement, Inflammation

## Abstract

The inflammatory response is an important component of the host immune defence mechanism against pathogens. Activation of the NLRP3 inflammasome has been shown to have a wide range of triggers including fungal, bacterial and viral components, cellular stress and environmental irritants. The NLRP3 inflammasome has been well characterised in mouse and humans but limited information is available from other mammalian species. In order to gain a better understanding of the evolution of genes involved in the NLRP3 inflammasome pathway, we examined them in mammalian species representing the three major groups (eutheria, metatheria and prototheria) and in chicken as an outgroup. Our results show that the inflammasome pathway machinery is generally well conserved though chicken appears to lack several key components and monotremes have a duplication of *Syk*. Analysis of the proinflammatory caspase cluster and neighboring genes revealed massive reorganisation as well as the previously described multiple duplications that occurred during mammalian evolution. Our data suggest that *Caspase-1* moved to a new chromosomal region in early mammalian evolution. This was followed by expansion of the cluster and accumulation of additional genes regulating inflammatory responses such as *Card16*, *Card17*, *Card18* and the *Birc* genes. The expansion of key gene families flanking *Caspase-1* may have led to an expansion of inflammasome pathways and a more regulated immune system in humans through the CARD genes.
