## Supplementary material for "Large-Scale Restructuring of the Caspase-1 Gene Cluster Region in Mammals": Online Resources 1, 3, 5

### Sheet: Sheet1
Large-Scale Restructuring of the Caspase-1 Gene Cluster Region in Mammals
David Stevens, Tasman Daish, Frank Grützner
School of Biological Sciences, The University of Adelaide, Adelaide, 5005 SA, Australia
Address correspondence and reprint requests to Prof. Frank Grützner, Department of Molecular and Biomedical Science, School of Biological Sciences, The University of Adelaide, Adelaide, 5005 SA, Australia, email: frank.grutzner@adelaide.edu.au
Journal of Molecular Evolution

### Sheet: Online Resource 1 Human
Online Resource 1: Inflammasome pathway and Caspase-1 family genes. The symbols listed are for the human gene. Accession numbers correspond to the protein sequences used in the tBLAST searches. The gene Dcar (CLEC4B1) (highlighted in yellow) has no human orthologue so mouse has been used insteaad.
Name	Official Symbol	Chromosome	Accession Number	Other Names
Caspase-1	CASP1	11q22-11q23	NP_150634.1
Caspase-4	CASP4	11q22-11q23	NP_001216.1
Caspase-5	CASP5	11q22-11q23	NP_004338.3
Caspase-12	CASP12	11q22-11q23	NP_001177945.1
Pannexin 1	PANX1	11q21	NP_056183.2
Purigenic receptor	P2RX7	12q24	NP_002553.3
Toll-like receptor 2	TLR2	4q32	NP_003255.2
Toll-like receptor 4	TLR4	9q33.1	NP_612564.1
Myeloid differentiation primary response gene (88)	MYD88	3p22	NP_001166038.1
C-type lectin domain family 7, member A	CLEC7A	12p13.2	NP_922938.1	Dectin-1
C-type lectin domain family 6, member A	CLEC6A	12p13	NP_001007034.1	Dectin-2
C-type lectin domain family 4, member D	CLEC4D	12p13.31	NP_525126.2	Dectin-3
C-type lectin domain family 4, member E	CLEC4E	12p13.31	NP_055173.1	Mincle
C-type lectin domain family 1, member A	CLEC1	12p13.2	NP_057595.2
C-type lectin domain family 1, member B	CLEC1B	12p13.31-p13.2	NP_001092901.1	Clec2
C-type lectin domain family 9, member A	CLEC9A	12p13.2	NP_997228.1	Dngr-1
C-type lectin domain family 12, member A	CLEC12A	12p13.31	NP_612210.4	Micl
C-type lectin domain family 12, member B	CLEC12B	12p13.2	NP_001123470.1	Mah
C-type lectin domain family 4, member A	CLEC4A	12p13.31	NP_057268.1	Dcir
C-type lectin domain family 4, member B1	CLEC4B1	6; 6 F2	NP_001177239.1	Dcar
C-type lectin domain family 4, member C	CLEC4C	12p13.31	NP_569708.1	Bdca-2
Low density lipoprotein, oxidized, receptor 1	OLR1	12p13.2	NP_002534.1	Lox-1
V-rel reticuloendotheliosis viral oncogene homolog A (avian)	RELA	11q13	NP_068810.3	NFKB3, p65
V-rel reticuloendotheliosis viral oncogene homolog B	RELB	19q13.32	NP_006500.2
V-rel reticuloendotheliosis viral oncogene homolog (avian)	REL	2p13-p12	NP_002899.1	c-Rel
Nuclear factor of kappa light polypeptide gene enhancer in B-cells 1	NFKB1	4q24	NP_003989.2
Nuclear factor of kappa light polypeptide gene enhancer in B-cells 2 (p49/p100)	NFKB2	10q24	NP_001070962.1
Interleukin 1, beta	IL1B	2q14	NP_000567.1
Interleukin 18	IL18	11q22.2-q22.3	NP_001553.1	Interferon-gamma-inducing factor
Tumor necrosis factor	TNF	6p21.3	NP_000585.2	Tumor necrosis factor alpha
NLR family, pyrin domain containing 1	NLRP1	17p13.2	NP_127497.1
NLR family, pyrin domain containing 3	NLRP3	1q44	NP_001073289.1
NLR family, pyrin domain containing 6	NLRP6	11p15	NP_612202.2
NLR family, pyrin domain containing 10	NLRP10	11p15.4	NP_789791.1
NLR family, pyrin domain containing 12	NLRP12	19q13.42	NP_653288.1
NLR family, CARD domain containing 4	NLRC4	2p22-p21	NP_067032.3
Absent in melanoma 2	AIM2	1q22	NP_004824.1
PYD and CARD domain containing	PYCARD	16p11.2	NP_037390.2	Asc
Caspase recruitment domain family, member 8	CARD8	19q13.33	NP_001171829.1	Cardinal
Spleen tyrosine kinase	SYK	9q22	NP_003168.2
Zeta-zhain (TCR) associated protein kinase 70kDa	ZAP70	2q12	NP_001070.2
Caspase recruitment domain family, member 9	CARD9	9q34.3	NP_434700.2
Mucosa associated lymphoid tissue lymphoma translocation gene 1	MALT1	18q21	NP_006776.1
B-cell CLL/lymphoma 10	BCL10	1p22	NP_003912.1
Au-specific RNA-binding protein	AUH	9q22	NP_001689.1
Receptor tyrosine kinase-like orphan receptor 2	ROR2	9q22	NP_004551.2
Nuclear factor, interleukin 3-regulated	NFIL3	9q22	NP_005375.2
Fused in sarcoma	FUS	16p11.2	NP_001164105.1
Tripartite motif-containing protein 72	TRIM72	16p11.2	NP_001008275.2
Myosin 1F	MYO1F	19p13.2	NP_036467.2
Glutatmate receptor, ionotropic, ampa 4	GRIA4	11q22.3	NP_000820.3
Progesterone receptor	PGR	11q22.1	NP_001189403.1
Platelet derived growth factor D	PDGFD	11q22.3	NP_079484.1
Mucosa associated lymphoid tissue lymphoma translocation gene 1	MALT1	18q21.32	NP_006776.1
Complement component 3a receptor 1	C3AR1	12p13.31	NP_004045.1
Mucin 6, gastric	MUC6	11p15.5	NP_005952.2
DIRAS family GTP-binding RAS-like protein 2	DIRAS2	9q22.2	NP_060064.2
A disintegrin-like and metalloproteinas with thrombospondin type 1 motif, 10	ADAMTS10	19p13.2	XP_016882827.1
Necap endocytosis-associated protein 1	NECAP1	12p13.31	NP_056324.2
Actin-like 6a	ACTL6A	3q26.33	NP_004292.1
Contactin-5	CNTN5	11q22.1	NP_055176.1
Growth arrest- and DNA damage-inducible gene GADD45 alpha	GADD45a	1p31.3	NP_001915.1
Gasdermin D	GSDMD	8q24.3	NP_001159709.1
NIMA related kinase 7	NEK7	1q31.3	NP_598001.1
Abhydrolase domain containing 11	ABHD11	7q11.23	NP_683710.1
Myotubularin related protein	MTMR4	17q22	NP_004678.3
Raf-1 proto-oncogene, serine/threonine kinase	RAF1	3p25.2	NP_001341618.1

### Sheet: Online Resource 3 Primers
Online Resource 3: Platypus Primers
Gene	Forward Primer	Reverse Primer
CASP1	ATGGATCCGGGGAAATACTC	CCTTGATATCGAGCTCAGCC
IL1B	AACAGACCTGGGTGACCGAC	CCCTCGGTGGACTTATTGAA
PYCARD	AGTTGCTCAGCTGCCCCTTGAG	CTTGGAGCAGCAGCACCCGTG
NLRP3	AGTTCTTCGCCGCCCTGTTCTA	AGCAGGCAGTTCACCAACCTCA
TNF	CCAATTCCCAGGAGGACAAGAAG	CACAGGGCAATGATGCCGAAATAC
ASC-CARD Degenerate	CAYTTYRTGGANMAGCAYCG	AAGCTGAASARYTTCCTCATCT
ASC-PYD Degenerate	ACHGCVGAKGARYTCAA	CGNGGGATGCGBCCRTA
NLRP6 Degenerate	ACNTAYCARTTYATHGAYCA	TCYTCYTGNGTYTCRTA
NLRP6 Nested Outer	GTGAAGGAGAGGAACGC	GCACACGATCCAGCASAC
NLRP6 Nested Inner	GCRGGCATCGGCAARACATG	TCKGCGCASTGBGGBGA
SYK Degenerate	AAYGARGCNAAYGAYCCNGC	ATYTTNGCRTARTGYTGNGT

### Sheet: Online Resource 5 Monotreme
Online Resource 5: Monotreme BLAST Results a) PLATYPUS (mOrnANa1) b) ECHIDNA (mTacAcu1)
A) PLATYPUS (mOrnANa1) tBLASTn Results					Reciprocal tBLASTn Results
	Sequences producing significant alignments	Score (bits)	E Value		Putative Gene Identity	Chromosome of Putative Gene	Max Score	Total Score	Query Cover	E value	Per. Ident	Gene
ASC AND FLANKING GENES
PYCARD (ASC)	chr2	119	3e-29		PYCARD-like1	2	117	117	0.8	1e-32	0.619	PYCARD
					PYCARD-like2	2	189	189	0.5	1e-56	0.5337	PYCARD
TRIM72	chr2	277	3e-80		TRIM72-like	2	721	721	0.66	0	0.7526	TRIM72
FUS	chr2	140	3e-33		FUS-like	2	275	275	0.41	1e-84	0.7021	FUS
NLRP FAMILY
NLRP1	chr1	349	7e-96		pNLRP-like 1	1	579	836	0.79	0	0.4342	NLRP12
	chr2	274	4e-72		pNLRP-like 2	2	427	427	0.93	4e-135	0.4149	NLRP12
					pNLRP-like 3	2	469	469	0.99	4e-148	0.3654	NLRP3
	chr10	268	2e-70		pNLRP-like 4	10	728	728	0.79	0	0.4409	NLRP3
					pNLRP-like 5	10	1027	1027	0.5	0	0.5291	NLRP12
MIS12	chr17	244	4e-73		MIS12-like	17	191	191	0.63	5e-54	0.4589	MIS12
NLRP3	chr10	520	9e-157
	chr1	488	8e-146
	chr2	444	1e-130
NLRP6	chr3	180	2e-76		NLRP6-like	3	181	355	0.54	2e-45	0.5	NLRP6
	chr1	245	3e-65
	chr10	216	7e-56
PGGHG	chr3	155	4e-37		PGGHG-like	3	819	819	0.98	0	0.5702	PGGHG
PSMD13	chr3	124	4e-29		PSMD13-like	3	424	591	0.6	2e-141	0.8158	PSMD13
NLRP10	chr2	359	3e-106
	chr10	292	4e-83
	chr1	271	4e-76
EIF3F	chr2	97.4	4e-20		EIF3F-like	2	357	537	0.71	2e-109	0.9297	EIF3F
NLRP12	chr10	548	7e-166
	chr1	489	7e-146
	chr2	398	7e-115
MYADM	chr10	330	330		MYADM-like	10	318	318	0.94	1e-99	0.5596	MYADM
NLRP14	chr1	421	2e-122
	chr10	313	2e-86
	chr2	296	8e-81
	chr6	174	6e-42		pNLRP-like 6	6	196	332	0.91	1e-49	0.2641	NLRP3
RBMXL2	chrX1	89	5e-17		RBMXL2-like	X1	95.9	95.9	0.42	9e-23	0.9184	RBMX
	chr6	73.6	4e-12		RBMXL2-like	6	182	415	0.8	3e-55	0.8015	RBMX
CASPASE-1 AND FLANKING GENES
CASP1	chr20	115	6e-26		CASP1-like	20	404	404	0.59	3e-134	0.5223	CASP1
CASP4	chr20	126	1e-29				370	370	0.57	4e-121	0.5134	CASP4
CASP5	chr20	130	2e-30				345	345	0.57	6e-111	0.5027	CASP5
CASP12	chr20	125	7e-29
PDGFD	chr20	149	2e-37		PDGFD-like	20	117	117	0.11	7e-26	0.7826	PDGFD
					PDGFD-like2	20	298	298	0.46	3e-90	0.8373	PDGFD
GRIA4	chr20	238	5e-63		GRIA4-like	20	761	1188	0.59	0	0.9381	GRIA4
					GRIA4-like2	20	168	168	0.16	2e-43	0.9753	GRIA4
					GRIA4-like3	20	40	40	0.26	0.002	0.7037	GRIA4
MTMR4	chr17	195	6e-109		MTMR4-like	17	1131	1131	0.37	0	0.8629	MTMR4
ABHD11	chr17	84	2e-15		ABHD11-like	17	323	323	1	3e-106	0.5	ABHD11
IL1B
IL1B	chr11	62.8	3e-09		IL1B-like	11	200	200	0.9	6e-59	0.4144	IL1B
NEK7
NEK7	chr6	165	5e-44		NEK7-like	6	243	243	0.48	3e-68	0.4307	NEK1
	chr9	130	6e-32			9	451	451	0.3	9e-147	0.7593	MAP3K19
	chr4	107	7e-24			4	102	102	0.15	1e-22	0.9592	NEK7
GASDERMIN AND FLANKNIG GENES
GSDMD	chr11	58.9	3e-07		GSDMD-like	11	513	607	0.58	2e-166	0.6072	GSDMA
	chr4	55.8	3e-06		GSDMD-like	4	133	133	0.75	4e-31	0.2724	GSDMA
							95.9	95.9	0.74	3e-19	0.222	GSDMD
ZC3H3	chr4	109	3e-22		ZC3H3-like	4	140	228	0.66	6e-33	0.4052	ZC3H3
MROH6	chr4	79	5e-13		MROH6-like	4	521	521	0.67	2e-168	0.5329	MROH6
NAPRT	chr4	134	5e-31		NAPRT-like	4	686	686	0.7	0	0.6862	NAPRT
SYK AND FLANKING GENES
SYK	scaffold_138_arrow_ctg1	178	7e-45		Syk-like	scaffold_138_arrow_ctg1	175	290	0.19	4e-43	0.4699	SYK
							143	224	0.19	3e-33	0.3989	ZAP70
						scaffold_138_arrow_ctg1	310	499	0.36	3e-91	0.8424	SYK
	ch18	176	2e-44			18	1361	1361	0.94	0	0.7765	ROR1
	chrX5	152	2e-36			X5	630	803	0.62	0	0.9099	MUSK
	scaffold_83_arrow_ctg1	113	6e-24			scaffold_83_arrow_ctg1	278	463	0.48	9e-82	0.7529	SYK
AUH	chr17	92.4	1e-18		AUH-like		269	269	0.86	3e-84	0.4697	ECHDC2
	scaffold_83_arrow_ctg1	88.2	3e-17				200	285	0.27	1e-54	0.6897	AUH
NFIL3	chrX2	127	2e-29		NFIL3-like	NFIL3-like	99.4	99.4	0.71	1e-21	0.3598	NFILZ
	scaffold_83_arrow_ctg1	92.8	5e-18				82.4	82.4	0.08	4e-15	0.8333	NFIL3
ROR2	ch18	422	2e-124		ROR2-like	18	1361	1361	0.94	0	0.7765	ROR1
	chrX5	201	1e-50			X5	630	803	0.62	0	0.9099	MUSK
	chrX1	81.6	3e-16			X1	1165	1165	1	0	0.6909	FES
DIRAS2	ch18	313	3e-97		DIRAS2-like	18	300	300	0.89	2e-93	0.7978	DIRAS2
GADD45g	ch18	85.1	4e-18		GADD45g-like	18	297	297	1	9e-100	0.8848	GADD45A
ZAP70 AND FLANKING GENES
ZAP70	ch18	165	1e-40		ZAP70like	18	1361	1361	0.94	0	0.7765	ROR1
	scaffold_138_arrow_ctg1	152	1e-36			scaffold_138_arrow_ctg1	175	290	0.19	4e-43	0.4699	SYK
							143	224	0.19	3e-33	0.3989	ZAP70
						scaffold_138_arrow_ctg1	310	499	0.36	3e-91	0.8424	Syk
	chrX5	142	2e-33			X5	630	803	0.62	0	0.9099	MUSK
ADAMTS10	chrX1	134	1e-29		ADAMTS10-like	X1	1205	1777	0.4	0	0.7547	MYO1F
							1194	1768	0.36	0	0.8162	ADAMTS10
MYO1F	chrX2	236	6e-64		MYO1F-like	X2	202	202	0.29	4e-54	0.6095	MYO1E
	chrX1	112	1e-39			X1	1205	1777	0.4	0	0.7547	MYO1F
							1194	1768	0.36	0	0.8162	ADAMTS10
TMEM131	ch18	101	3e-41		TMEM131-like	18	300	380	0.57	2e-87	0.5645	TMEM131
DECTIN FAMILY GENES
CLEC7A/DECTIN1	chr17	55.8	4e-07		CLEC-like 1	17	62	62	0.21	6e-09	0.297	CLEC1B
CLEC1/CLEC1A	chr17	75.1	3e-13				62.8	114	0.43	8e-09	0.2955	CLEC12B
CLEC1B/CLEC2	chr17	76.3	2e-14		CLEC-like2	17	63.5	63.5	0.17	1e-09	0.369	CLEC1B
CLEC9A/DNGR-1	chr17	54.7	1e-06				57	57	0.14	3e-07	0.4143	CLEC12B
CLEC12A/MICL	chr17	66.6	2e-10		CLEC-like3	17	85.1	146	0.34	2e-16	0.3151	CLEC12A
CLEC12B/MAH	chr17	63.2	2e-09				66.6	115	0.18	6e-10	0.3939	CLEC12B
OLR-1/LOX1	chr17	67.8	7e-11		CLEC-like4	17	148	293	0.64	4e-39	0.3925	CLEC1B
							113	210	0.57	1e-24	0.3333	CLEC1A
					CLEC-like5	17	132	132	0.22	2e-32	0.3778	CLEC1B
							105	207	0.52	1e-21	0.3	CLEC1A
							88.6	200	0.43	1e-16	0.3279	CLEC9A
					CLEC-like6	17	168	238	0.43	9e-42	0.4103	CLEC1A
							135	135	0.25	3e-31	0.4028	CLEC7A
					CLEC-like7		100	100	0.34	5e-21	0.3837	CLEC7A
							80.5	80.5	0.5	3e-15	0.3116	OLR1
					CLEC-like8	17	140	140	0.56	5e-35	0.347	OLR1
							87.8	87.8	0.29	3e-17	0.3652	CLEC7A
CLEC6A/CLEC4N/DECTIN2	chrX4	66.6	4e-11		CLEC-like9	X4	112	112	0.37	1e-27	0.4771	CLEC4D
CLEC4A/DCIR	chrX4	63.5	1e-09				112	112	0.79	7e-27	0.3	CLEC4A
CLEC4B1/DCAR	chrX4	57	8e-08				110	110	0.52	4e-26	0.3684	CLEC6A
CLEC4C/BDCAS	chrX4	61.6	2e-09		CLEC-like10	X4	107	107	0.65	2e-25	0.3187	CLEC4A
CLEC4E/MINCLE	chrX4	79.3	2e-15				106	106	0.63	3e-24	0.3556	CLEC4D
CLEC4D/CECSF8/DECTIN3	chrX4	63.9	5e-10				94.7	94.7	0.61	3e-21	0.3539	CLEC4C
					CLEC-like11	X4	226	226	0.83	4e-68	0.5482	CLEC4E
							149	149	0.83	7e-40	0.4089	CLEC4D
							130	130	0.79	2e-35	0.381	CLEC4C
C3AR1	chrX4	333	2e-99		C3AR1-like	X4	356	356	0.96	1e-110	0.4538	C3AR1
NECAP	chrX4	77	3e-29		NECAP-like	X4	363	363	0.49	1e-113	0.6424	NECAP
BIRC GENES
BIRC2	chr20	369	5e-110		BIRC2-like	chr20	716	716	0.35	0	0.5756	BIRC2
BIRC3	chr20	375	2e-112				593	707	0.29	0	0.6139	BIRC3
CARD9 and RAF1
CARD9	chr4	162	2e-40		CARD9-like	chr4	521	690	0.64	2e-177	0.7873	CARD9
RAF1	chr6	187	9e-48		RAF1-like	chr6	936	936	0.81	0	0.7618	ARAF
	scaffold_93_arrow_ctg1	101	3e-40			scaffold_93_arrow_ctg1	281	409	0.3	5e-81	0.8415	RAF1
B) ECHIDNA (mTacAcu1) tBLASTn Results						Reciprocal tBLASTn Results
	Sequences producing significant alignments	Score (bits)	E Value		Putative Gene Identity	Scaffold of Putative Gene	Max Score	Total Score	Query Cover	E value	Per. Ident	Gene
ASC AND FLANKING GENES
PYCARD/ASC	scaffold_44|arrow	107	4e-25		PYCARD(ASC)-like	scaffold_44|arrow	197	197	1	1e-62	0.5641	Pycard (ASC)
TRIM72	scaffold_44|arrow	196	2e-52		TRIM72-like	scaffold_44|arrow	638	638	0.99	0	0.6561	TRIM72
FUS	scaffold_44|arrow	97.4	4e-19		FUS-like	scaffold_44|arrow	278	322	0.32	2e-83	0.7021	FUS
NLRP FAMILY
NLRP1	scaffold_142|arrow	350	3e-96		eNLRP-like 1	scaffold_142|arrow	677	902	0.81	0	0.4455	NLRP3
	scaffold_45|arrow	262	2e-68		eNLRP-like 2(reverse)	scaffold_45|arrow	775	1006	0.64	0	0.472	NLRP3
					eNLRP-like 3 (forward)	scaffold_45|arrow	1035	1035	0.99	0	0.532	NLRP12
	scaffold_116|arrow	185	6e-45
MIS12	scaffold_73|arrow	225	2e-66		MIS12-like	scaffold_73|arrow	173	173	0.99	4e-49	0.4327	MIS12
NLRP3	scaffold_45|arrow	538	1e-162
	scaffold_142|arrow	516	4e-155
	scaffold_8|arrow	237	9e-70		eNLRP-like 4	scaffold_8|arrow	234	234	0.45	4e-62	0.351	NLRP3
NLRP6	scaffold_142|arrow	234	8e-62
	scaffold_45|arrow	231	1e-60
	scaffold_76|arrow	92.4	5e-23
PGGHG	scaffold_13|arrow	196	3e-50		PGGHG-like	scaffold_13|arrow	817	817	0.89	0	0.5776	PGGHG
PSMD13	scaffold_13|arrow	120	9e-28		PSMD13-like	scaffold_13|arrow	597	597	0.85	0	0.6859	PSMD13
NLRP10	scaffold_45|arrow	301	5e-86
	scaffold_142|arrow	280	4e-79
	scaffold_8|arrow	157	1.576e-35
EIF3F	scaffold_3|arrow	92	3e-18		EIF3F-like	scaffold_3|arrow	450	531	0.44	8e-139	0.9106	EIF3F
NLRP12	scaffold_142|arrow	488	2e-145
	scaffold_45|arrow	486	8e-145
	scaffold_76|arrow	159	9e-70
MYADM	scaffold_45|arrow	336	7e-103		MYADM-like	scaffold_45|arrow	350	350	0.94	7e-112	0.6118	MYADM
NLRP14	scaffold_142|arrow	424	2e-123
	scaffold_45|arrow	320	1e-88
	scaffold_76|arrow	121	1e-59
RBMXL2	scaffold_8|arrow	72.8	8e-12		RBMXL2-like	scaffold_8|arrow	476	832	0.52	2e-145	0.6329	ARHGEF6
CASPASE-1 AND FLANKING GENES
CASP1	scaffold_46|arrow	111	2e-24		CASPASE-like	scaffold_46|arrow	303	303	0.24	8e-92	0.5946	CASP4
CASP4	scaffold_46|arrow	124	5e-29				286	286	0.26	6e-87	0.5613	CASP5
CASP5	scaffold_46|arrow	126	4e-29				285	285	0.26	1e-85	0.5247	CASP1
CASP12	scaffold_46|arrow	120	2e-27
PDGFD	scaffold_46|arrow	147	1e-36		PDGFD-like	scaffold_46|arrow	480	480	0.51	6e-156	0.8007	PDGFD
GRIA4	scaffold_46|arrow	236	2e-62		GRIA4-like	scaffold_46|arrow	750	1185	0.58	0	0.938	Gria4
MTMR4	scaffold_11|arrow	455	7e-133		MTMR4-like	scaffold_11|arrow	1761	1761	0.57	0	0.7381	MTMR4
ABHD11	scaffold_11|arrow	83.2	3e-15		ABHD11-like	scaffold_11|arrow	365	365	0.82	3e-123	0.6606	ABHD11
IL1B
IL1B	scaffold_40|arrow	65.9	3e-10		IL1B-like	scaffold_40|arrow	211	211	0.9	4e-63	0.4212	IL1B
NEK7
NEK7	scaffold_2|arrow	103	2e-22		NEK7-like	scaffold_2|arrow	102	102	0.25	6e-24	0.9057	NEK7
GASDERMIN AND FLANKNIG GENES
GSDMD	scaffold_29|arrow	61.6	5e-08		GSDMD-like	scaffold_29|arrow	147	147	0.76	4e-36	0.2899	GSDMA
							100	100	0.67	2e-20	0.2311
ZC3H3	scaffold_29|arrow	147	6e-34		ZC3H3-like	scaffold_29|arrow	187	187	0.68	1e-48	0.3406	ZC3H3
MROH6	scaffold_29|arrow	78.6	7e-13		MROH6-like	scaffold_29|arrow	540	540	0.92	3e-176	0.4818	MROH6
NAPRT	scaffold_29|arrow	86.3	1e-15		NAPRT-like	scaffold_29|arrow	689	689	0.29	0	0.6958	NAPRT
SYK AND FLANKING GENES
SYK	scaffold_1|arrow	181	7e-46		SYK-like	scaffold_1|arrow	1028	1028	0.79	0	0.7897	ZAP70
	scaffold_131|arrow	179	3e-45			scaffold_131|arrow	300	518	0.45	4e-88	0.632	SYK
	scaffold_17|arrow	176	3e-44				275	522	0.21	3e-75	0.5113	SYK
	scaffold_7|arrow	152	3e-36			scaffold_17|arrow	1355	1355	0.98	0	0.7826	ROR1
AUH	scaffold_131|arrow	76.3	4e-13		AUH-like	scaffold_131|arrow	189	307	0.25	5e-50	0.6597	AUH
NFIL3	scaffold_12|arrow	127	2e-29		NFIL3-like	scaffold_12|arrow	103	103	0.96	6e-23	0.351	NFILZ
	scaffold_37|arrow	113	1e-24			scaffold_37|arrow	316	316	0.5	2e-98	0.5089	DNASE2
	scaffold_131|arrow	93.2	5e-18			scaffold_131|arrow	75.9	75.9	0.1	2e-13	0.8718	NFIL3
ROR2	scaffold_17|arrow	437	2e-129		ROR2-like	scaffold_17|arrow	1355	1355	0.98	0	0.7826	ROR1
	scaffold_7|arrow	205	5e-52			scaffold_7|arrow	511	511	0.99	9e-166	0.938	MUSK
	scaffold_131|arrow	137	1e-30			scaffold_131|arrow	204	204	0.69	3e-60	0.5481	ROR2
DIRAS2	scaffold_17|arrow	298	6e-92		DIRAS2-like	scaffold_17|arrow	300	300	0.89	2e-93	0.7978	DIRAS2
GADD45g	scaffold_1|arrow	83.6	2e-17		GADD45g-like	scaffold_1|arrow	276	276	1	2e-91	0.8375	GADD45B
	scaffold_17|arrow	83.2	2e-17			scaffold_17|arrow	281	281	1	9e-94	0.9333	GADD45A
ZAP70 AND FLANKING GENES
ZAP70	scaffold_1|arrow	262	3e-73		ZAP70-like	scaffold_1|arrow	1028	1028	0.79	0	0.7897	ZAP70
ADAMTS10	scaffold_1|arrow	135	9e-30		ADAMTS10-like	scaffold_1|arrow	1722	1722	0.99	0	0.7316	ADAMTS10
MYO1F	scaffold_1|arrow	140	8e-59		MYO1F-like	scaffold_1|arrow	1793	1793	0.7	0	0.7792	MYO1F
TMEM131	scaffold_33|arrow	104	2e-26		TMEM131-like	scaffold_33|arrow	274	393	0.38	7e-78	0.6553	TMEM131
DECTIN FAMILY GENES
CLEC7A/DECTIN1	scaffold_11|arrow	50.8	2e-05		CLEC-like1	scaffold_11|arrow	102	147	0.85	3e-24	0.4328	CLEC12B
CLEC1/CLEC1A	scaffold_11|arrow	80.5	6e-15				96.3	96.3	0.65	1e-22	0.3538	CLEC1B
CLEC1B/CLEC2	scaffold_11|arrow	75.9	3e-14				85.9	85.9	0.97	3e-18	0.2926	CLEC12A
CLEC9A/DNGR-1	scaffold_11|arrow	50.8	2e-05		CLEC-like2	scaffold_11|arrow	110	210	0.4	4e-24	0.3684	CLEC12B
CLEC12A/MICL	scaffold_11|arrow	69.7	2e-11				105	187	0.42	3e-23	0.2877	CLEC1B
CLEC12B/MAH	scaffold_11|arrow	58.5	1e-07				100	198	0.44	9e-21	0.3595	CLEC12A
OLR-1/LOX1	scaffold_11|arrow	67.4	1e-10		CLEC-like3	scaffold_11|arrow	130	305	0.55	3e-32	0.3411	CLEC1B
							85.9	243	0.51	1e-15	0.2833	CLEC1A
							83.6	258	0.56	2e-15	0.35	CLEC12B
					CLEC-like4	scaffold_11|arrow	151	151	0.23	2e-39	0.4161	CLEC1B
							116	116	0.21	3e-25	0.3904	CLEC1A
							94.7	94.7	0.21	4e-19	0.3931	CLEC12B
					CLEC-like5	scaffold_11|arrow	125	125	0.87	5e-32	0.4022	CLEC9A
							73.6	73.6	0.63	8e-14	0.3383	OLR1
							72.8	72.8	0.87	1e-13	0.2787	CLEC1A
					CLEC-like6	scaffold_11|arrow	90.1	90.1	0.27	3e-18	0.5161	CLEC1A
					CLEC-like7	scaffold_11|arrow	52.4	52.4	0.16	6e-06	0.4603	CLEC7A
							52.4	52.4	0.11	6e-06	0.6216	CLEC1A
					CLEC-like8	scaffold_11|arrow	200	200	0.73	6e-57	0.431	OLR1
							96.3	96.3	0.49	2e-20	0.3228	CLEC7A
CLEC6A/CLEC4N/DECTIN2	scaffold_55|arrow	63.5	6e-10		CLEC-like9	scaffold_55|arrow	155	155	0.62	5e-42	0.3878	CLEC6A
CLEC4A/DCIR	scaffold_55|arrow	62.4	3e-09				147	147	0.48	1e-40	0.4667	CLEC4C
CLEC4B1/DCAR	scaffold_55|arrow	55.5	3e-07				143	143	0.47	5e-39	0.4768	CLEC4D
CLEC4C/BDCAS	scaffold_55|arrow	58.5	3e-08		CLEC-like10	scaffold_55|arrow	218	218	0.97	7e-66	0.5573	CLEC4E
CLEC4E/MINCLE	scaffold_55|arrow	78.6	6e-15				132	132	0.96	2e-34	0.4021	CLEC4D
CLEC4D/CECSF8/DECTIN3	scaffold_55|arrow	70.9	2e-12				119	119	0.93	1e-31	0.3763	CLEC4C
					CLEC-like11	scaffold_55|arrow	144	144	0.76	5e-40	0.403	CLEC4D
							122	122	0.72	2e-30	0.3684	CLEC6A
							113	113	0.71	2e-28	0.3704	CLEC4C
C3AR1	scaffold_55|arrow	339	1e-101		C3AR1-like	scaffold_55|arrow	370	370	0.93	3e-115	0.4492	C3AR1
NECAP	scaffold_55|arrow	126	7e-31		NECAP-like	scaffold_55|arrow	327	391	0.67	8e-103	0.686	NECAP
BIRC GENES
BIRC2	scaffold_46|arrow	372	6e-111		BIRC2-like	scaffold_46|arrow	791	791	0.84	0	0.6724	BIRC2
BIRC3	scaffold_46|arrow	369	2e-110				737	737	0.83	0	0.6386	BIRC3
CARD9 and RAF1
CARD9	scaffold_2|arrow	159	3e-39		CARD9-like	scaffold_2|arrow	706	706	0.6	0	0.7675	CARD9
RAF1	scaffold_8|arrow	193	1e-49		RAF1-like	scaffold_8|arrow	929	929	0.8	0	0.7568	ARAF
	scaffold_70|arrow	100	6e-39			scaffold_70|arrow	278	278	1	2e-87	0.8107	RAF1
